# A drought stress-induced MYB transcription factor regulates pavement cell shape in leaves of European aspen (*Populus tremula*)

**DOI:** 10.64898/2026.01.16.699252

**Authors:** Sijia Liu, Siamsa M. Doyle, Kathryn M. Robinson, Zahra Rahneshan, Nathaniel R. Street, Stéphanie Robert

## Abstract

The leaf pavement cells of many plant species develop fascinating jigsaw puzzle-like shapes in which neighboring cells interdigitate with each other, providing an ideal model for the study of cell shape acquisition. We analyzed pavement cell shape complexity in a natural population of European aspen (*Populus tremula*) genotypes and then used a genome-wide association study (GWAS) approach to identify a new candidate gene in cell shape regulation, Potra2n8c18226, encoding the transcription factor MYB305a. We subsequently validated a role for *MYB305a* in regulating aspen leaf pavement cell shape. We then demonstrated that drought conditions strongly induced *MYB305a* promoter expression in these cells and provided evidence implying that *MYB305a* plays a role in simplification of the cell shape in response to drought stress. Finally, we demonstrated negative correlations of pavement cell shape complexity with water-use efficiency, as well as with average precipitation, latitude and longitude of the genotypes’ original sampling sites in the natural European aspen population. Taken together, our results suggest that climatic variables affect the shape complexity of pavement cells in aspen leaf and provide a first step towards unravelling the molecular mechanisms controlling pavement cell shape acquisition in this species in response to environmental conditions, by implicating the involvement of the transcription factor MY305a.
