## Supplementary Data S1 for "A drought stress-induced MYB transcription factor regulates pavement cell shape in leaves of European aspen (*Populus tremula*)"

### Sheet: Cell shape & size features
	Cell shape-related features										Cell size-related features
	Circularity		Branch count		Lobe number		Solidity		Lobeyness		Non-lobe area (µm2)		Area (µm2)		Perimeter (µm)		Length (µm)		Width (µm)
Genotype (SwAsp no.)	Mean	StDev	Mean	StDev	Mean	StDev	Mean	StDev	Mean	StDev	Mean	StDev	Mean	StDev	Mean	StDev	Mean	StDev	Mean	StDev
001	0.607053	0.019022	3.85529	0.219743	6.93046	0.477421	0.878774	0.0119035	1.10839	0.0092977	812.231	142.32	1306.58	172.809	164.554	11.6223	53.825	3.90699	33.9543	2.1063
002	0.656751	0.0155301	2.80175	0.311467	5.7199	0.468218	0.928079	0.0115438	1.06844	0.00612946	641.582	104.475	1111.8	127.186	145.872	9.18917	50.742	2.84268	30.0341	1.93152
003	0.631314	0.0167538	3.14669	0.252019	6.00569	0.564542	0.900629	0.0109456	1.08483	0.00824358	661.919	152.268	1148	194.38	151.106	13.3368	51.1109	4.30226	31.1919	2.66969
004	0.66727	0.0137478	2.70695	0.195547	5.41833	0.370711	0.934498	0.00815259	1.06527	0.00301901	609.5	93.678	1104.87	108.073	144.036	7.92195	49.894	2.81688	30.3108	1.52741
005	0.652112	0.0205537	2.9528	0.197808	5.69666	0.396599	0.916184	0.0126446	1.07651	0.00525965	572.466	74.5049	1028.5	91.6478	141.058	6.79134	48.6455	1.85795	29.1889	1.80119
006	0.6309	0.0273875	3.12114	0.325171	5.4612	0.541393	0.900246	0.0204184	1.08176	0.0117236	612.722	174.842	1158.92	265.118	151.606	20.2046	51.749	6.51547	31.286	3.88813
007	0.646724	0.0243647	3.10134	0.298547	5.97577	0.49519	0.907418	0.0128123	1.08337	0.00901925	733.734	100.482	1292.22	114.658	158.68	9.61031	54.3184	2.88615	32.9002	1.70175
009	0.678265	0.0203446	2.62271	0.298485	5.29233	0.67257	0.929849	0.012358	1.06999	0.00732397	630.257	121.206	1217.56	111.385	150.217	8.08817	51.9721	2.60325	32.1582	1.42662
010	0.695351	0.0383696	2.49615	0.383616	4.76784	0.744429	0.942895	0.0202961	1.06326	0.00688803	516.245	147.955	1065.59	165.814	138.743	14.6017	48.4834	5.29607	29.7659	2.05678
011	0.674241	0.021909	2.63814	0.218279	4.73829	0.446905	0.931938	0.0162786	1.06725	0.00656766	373.212	80.0314	803.534	95.9157	122.415	9.23697	42.954	3.12353	25.7225	1.47462
012	0.658234	0.0135362	3.03337	0.118231	6.07945	0.441247	0.920772	0.00843374	1.07113	0.00423254	914.371	111.656	1533.19	112.208	170.902	7.36856	58.5288	2.59043	36.1768	1.30937
013	0.645983	0.0267886	3.16604	0.361976	6.2798	0.70582	0.905659	0.0146042	1.08448	0.00937354	767.592	188.214	1271.2	219.317	157.366	16.3422	53.3532	5.40694	32.7908	2.60766
014	0.655235	0.0116989	2.70236	0.268171	5.41664	0.293487	0.925313	0.00818351	1.06929	0.00403985	552.356	72.8397	1010.45	85.4461	139.217	6.32359	48.5691	1.67832	28.6686	1.63572
018	0.674497	0.0138859	2.9962	0.394465	6.328	0.78002	0.928226	0.0111786	1.07616	0.00876131	721.509	171.343	1178.28	192.74	147.781	13.7697	49.9105	4.07487	31.952	2.92309
019	0.633718	0.0209633	3.1316	0.330658	5.96152	0.350008	0.904888	0.01848	1.08323	0.0107293	656.662	94.9043	1150.27	130.78	151.008	11.2091	52.0183	3.35183	30.7226	1.7586
020	0.68538	0.0173408	2.49685	0.19485	5.08391	0.414395	0.941313	0.00765638	1.06406	0.00246125	473.578	92.3334	904.045	100.816	128.757	7.58447	44.6162	2.38462	27.5102	1.8409
021	0.710952	0.0215698	2.5493	0.230997	4.65789	0.48381	0.950853	0.0113082	1.06055	0.00753074	547.724	110.073	1160.89	66.8402	142.812	6.12897	49.3709	0.887548	31.6271	1.55911
022	0.607723	0.0227946	3.83283	0.257049	7.04441	0.329512	0.885364	0.0126127	1.10667	0.0110228	718.13	64.5773	1142.69	76.1878	153.983	7.3593	50.893	2.20844	31.2648	0.985758
023	0.693838	0.0178819	2.5579	0.337075	5.87956	0.675417	0.941692	0.0120602	1.06558	0.00588309	750.278	194.633	1279.73	242.413	151.692	16.8123	52.5688	5.74216	32.63	3.14381
024	0.65598	0.0162881	2.96666	0.222331	5.71221	0.440639	0.916322	0.0111035	1.07761	0.0061834	608.539	120.119	1080.34	153.443	143.877	11.7263	48.8391	3.69502	30.3794	2.23218
025	0.650693	0.0112331	2.90331	0.400526	5.64425	0.60903	0.913218	0.00886198	1.07894	0.0087217	574.927	156.266	1046.36	198.17	141.677	14.3354	48.723	3.81702	29.4713	3.47489
026	0.648751	0.018307	3.0903	0.261958	5.963	0.273606	0.912406	0.0146036	1.07696	0.00738766	792.641	93.8757	1375.97	142.933	163.36	9.41721	56.1623	2.90916	33.903	2.12998
028	0.668577	0.0135524	2.52731	0.216888	5.18127	0.358153	0.932782	0.0100701	1.06495	0.00394196	523.742	88.5944	1009.45	101.821	138.019	6.60265	48.8009	2.32731	28.4399	1.40693
029	0.669492	0.0157579	2.6817	0.107483	4.99759	0.253482	0.930644	0.00537216	1.06678	0.00188495	511.189	48.7848	1029.13	83.2738	138.986	6.25439	48.4554	2.41172	29.2815	1.26825
030	0.717758	0.021719	2.53256	0.252581	5.15591	0.58463	0.959231	0.008392	1.05851	0.00359305	598.667	62.4868	1140.93	83.0022	141.018	5.17919	48.605	2.21217	31.3466	1.24795
031	0.659056	0.0123683	3.17537	0.197672	5.88679	0.339439	0.913305	0.00890105	1.08362	0.00656701	623.956	104.051	1097.93	119.784	144.553	8.35875	48.6641	2.21737	30.8674	2.01282
032	0.722474	0.0119485	2.43895	0.163427	4.89202	0.358269	0.957023	0.00749844	1.05748	0.00300502	586.133	82.1547	1171.3	139.971	142.208	8.10999	49.2458	3.11936	31.8072	1.81811
033	0.641709	0.0300513	3.03634	0.228467	6.15867	0.637372	0.913657	0.0200204	1.07777	0.0113504	709.924	143.133	1185.82	180.005	152.38	14.0842	51.8472	4.401	31.5635	2.57225
034	0.584885	0.0231137	4.2503	0.329378	7.54225	0.140449	0.868792	0.0132138	1.12272	0.0147361	1087.33	91.7383	1673.71	138.476	190.494	9.15233	61.559	3.25096	38.1387	1.73223
035	0.651761	0.01475	3.20168	0.195449	6.45784	0.316803	0.913245	0.00934355	1.08288	0.00610219	788.018	95.3146	1282.15	121.535	157.312	7.78647	53.1864	2.53155	33.1057	1.64876
036	0.565006	0.0273814	3.85418	0.373997	7.01398	0.468442	0.854862	0.018045	1.11886	0.0134157	878.858	144.054	1449.93	204.128	180.531	16.4822	60.0287	5.1799	34.816	2.42974
037	0.700824	0.0239866	2.46616	0.0635877	5.41881	0.612826	0.949167	0.0127914	1.06211	0.00450043	639.238	143.726	1158.5	155.818	143.949	10.7639	49.5434	3.65882	31.4059	2.19316
038	0.662891	0.0123994	3.14203	0.110412	6.24245	0.253293	0.917546	0.00880625	1.07839	0.00416448	795.832	88.3176	1328.4	118.127	158.827	8.01144	53.8876	3.37603	33.7833	1.08055
039	0.667556	0.0210812	2.8604	0.309173	5.30168	0.373452	0.915621	0.012942	1.07769	0.00796002	564.637	86.1957	1090.12	111.17	143.261	9.06794	49.135	2.84296	30.3944	1.88115
040	0.663663	0.00930256	3.14082	0.278655	6.29017	0.41021	0.914751	0.00688947	1.08293	0.00537836	797.904	116.957	1345.17	140.593	159.62	9.39312	54.2078	3.01706	33.8895	1.87088
041	0.700481	0.0192811	2.58482	0.230872	5.00226	0.308435	0.93906	0.0111457	1.06703	0.0056567	497.871	62.5	995.158	72.0741	133.73	6.79988	45.8605	2.38206	29.3704	0.935341
042	0.650646	0.0100826	2.77598	0.198869	6.0917	0.389668	0.91101	0.00772826	1.08049	0.00582509	812.234	97.0921	1404.35	116.872	165.032	7.84702	57.6232	2.92527	33.682	1.25356
043	0.659339	0.0064223	2.75284	0.25018	5.79535	0.342491	0.916774	0.00398871	1.0759	0.00270358	698.134	111.202	1228.52	136.008	152.985	8.31694	53.2625	3.06797	31.7267	1.74858
044	0.603666	0.0205149	3.36157	0.187248	5.94571	0.191117	0.879493	0.0163236	1.09367	0.0102952	655.68	53.6069	1184.55	71.1978	157.806	6.87969	53.9884	2.18406	31.4347	1.14527
045	0.630274	0.0145285	3.42518	0.170851	6.38348	0.372186	0.898325	0.00943077	1.09105	0.00824153	743.519	76.7286	1250.26	97.4805	158	6.58577	52.7612	2.13108	32.9986	1.35601
046	0.609011	0.0369749	3.63333	0.497874	6.71946	0.607444	0.885729	0.0262236	1.10008	0.0209565	822.33	136.643	1339.56	167.609	166.83	14.0905	55.6504	3.66651	33.6795	2.35579
047	0.706154	0.0137944	2.44982	0.24089	4.74373	0.276744	0.951092	0.0108124	1.06072	0.00315558	434.128	69.1196	904.206	100.67	126.68	8.24107	43.88	2.64755	27.8098	1.636
048	0.612675	0.0167649	3.55583	0.174627	6.61955	0.21362	0.883863	0.00866202	1.10109	0.00428378	800.516	75.6506	1334.79	115.244	166.074	7.29274	55.7202	2.50179	33.6249	1.50336
049	0.737365	0.00654071	2.22959	0.10131	4.5551	0.263637	0.961823	0.00283763	1.05573	0.00112163	453.876	87.5265	983.178	129.301	129.054	8.71953	44.5624	2.96925	29.4134	1.96698
050	0.709638	0.0233926	2.60856	0.251049	5.4083	0.339655	0.946868	0.0117048	1.06344	0.00435496	582.942	108.836	1059.27	149.562	136.579	8.984	46.6479	2.52777	30.3827	2.64611
051	0.652437	0.0101239	3.19918	0.253709	6.29891	0.392159	0.910798	0.007678	1.083	0.00677641	819.593	105.434	1360.31	126.429	161.897	8.00743	54.9879	2.15035	34.0272	2.00458
052	0.641121	0.0161	3.22489	0.165843	6.53186	0.253947	0.904164	0.00680128	1.09003	0.00438202	789.724	66.2528	1320.47	89.8701	160.848	6.43105	54.8377	2.81114	33.0857	1.25617
053	0.657179	0.0148765	3.25436	0.144661	6.09794	0.519906	0.912411	0.00894324	1.08329	0.00824193	832.579	150.241	1427.99	184.402	165.262	11.6587	56.1006	3.37983	34.882	2.43323
055	0.666858	0.0241933	2.94236	0.249547	5.88256	0.554755	0.923776	0.0151168	1.07316	0.00869933	651.349	100.631	1128.61	114.51	145.916	9.24292	49.7834	3.24474	31.0889	1.33727
056	0.613877	0.0189105	3.85573	0.169698	8.14881	0.402536	0.888894	0.0148691	1.10245	0.00939537	1276.8	146.009	1845.52	179.721	194.495	11.8146	65.0832	3.40651	39.2975	2.12812
057	0.705273	0.0132533	2.69597	0.232545	5.97282	0.522745	0.945615	0.00695354	1.06348	0.00360133	851.4	151.554	1430.62	169.457	159.342	10.5738	54.7422	3.57141	35.1066	2.20466
058	0.648058	0.0119974	2.84351	0.258337	5.73959	0.620544	0.917968	0.0104157	1.07246	0.00709449	641.357	166.057	1109.31	203.243	146.784	14.854	50.9096	4.77979	30.0112	2.77194
059	0.668914	0.0235743	2.94288	0.17845	5.57673	0.215142	0.922696	0.0100919	1.07294	0.00447255	631.996	55.0615	1147.93	74.4647	146.908	6.60922	50.2652	2.77754	31.3889	0.72507
060	0.635357	0.0156248	2.85678	0.186955	6.06812	0.218214	0.907079	0.00580067	1.0795	0.00216308	736.57	74.259	1266.67	122.272	158.717	7.87084	55.1014	2.80995	31.992	1.80378
061	0.638073	0.0153843	3.2719	0.152796	6.30387	0.483444	0.902732	0.00836245	1.08716	0.00668736	778.8	123.068	1326.43	128.531	161.798	10.1073	55.1667	3.07237	33.3419	1.72435
062	0.658203	0.0167135	3.01285	0.153939	5.2737	0.270149	0.915592	0.0125947	1.07232	0.00442633	584.218	33.5175	1114.19	65.5368	146.079	4.82534	49.7303	1.51713	31.1595	1.74339
063	0.689488	0.0193415	2.76639	0.181507	5.36115	0.271302	0.932894	0.0107977	1.06891	0.00521183	711.8	40.2443	1329.82	36.8279	155.689	2.55104	53.7938	0.998916	33.5276	0.943203
064	0.65004	0.00758379	3.33326	0.113032	6.23312	0.225052	0.902876	0.00426868	1.09054	0.00305417	792.892	61.6436	1365.31	71.4497	162.488	4.82089	54.1975	1.44987	34.7329	1.04695
065	0.66209	0.0250218	2.7882	0.184107	5.47537	0.514987	0.918869	0.0128137	1.07517	0.00576816	593.113	108.007	1099.59	121.042	144.72	9.56489	49.6948	3.47336	30.4345	1.63944
066	0.684942	0.0207745	3.15362	0.228828	6.43967	0.713387	0.929754	0.0167906	1.07445	0.0102816	924.007	167.057	1470.69	179.592	163.887	11.7845	55.302	3.14745	35.8242	2.54507
067	0.678032	0.0167496	2.6658	0.173932	5.20321	0.470917	0.936936	0.00945362	1.06647	0.00357549	498.572	107.981	940.273	125.752	131.883	8.87079	45.9396	3.19892	27.8616	1.79091
068	0.688971	0.0154047	2.7259	0.199023	5.52801	0.506329	0.93878	0.00880351	1.06689	0.00455363	573.737	117.982	1024.89	127.28	136.545	8.98848	46.7657	2.85067	29.6774	1.94671
069	0.656861	0.0115031	2.84139	0.135118	5.3979	0.49594	0.921968	0.00855419	1.06987	0.00476534	547.506	118.072	1025.27	139.763	140.093	10.2579	48.37	3.18371	29.2993	2.14192
070	0.618508	0.0152313	2.99019	0.170146	5.4382	0.333704	0.892837	0.00605971	1.08144	0.0028907	581.818	100.833	1116.48	143.541	150.698	9.26111	51.934	2.92804	30.4762	2.23873
071	0.686243	0.0235843	2.96538	0.211392	5.88088	0.301215	0.931925	0.0145753	1.07195	0.00761028	686.597	71.4588	1168.24	91.6896	146.151	6.70902	49.1506	2.02033	32.2224	1.30581
072	0.671485	0.0226627	2.90972	0.248648	5.64712	0.383401	0.926597	0.012946	1.07238	0.0065997	636.837	83.7955	1143.09	95.4362	146.232	7.27118	50.3004	2.70545	31.058	1.25544
073	0.729046	0.0176593	2.44354	0.290111	5.50288	1.09933	0.958028	0.0102655	1.05799	0.0048563	790.536	348.205	1388.42	391.56	153.425	24.116	52.8178	8.25693	34.5997	4.88731
074	0.664133	0.0159494	2.62819	0.13492	4.79452	0.273919	0.927861	0.0108832	1.06932	0.0059817	433.699	60.4719	920.392	101.119	131.93	7.54625	46.1915	2.34537	27.4539	1.96453
075	0.658817	0.0173078	3.43115	0.389962	6.54112	0.328897	0.909462	0.0139548	1.09129	0.0108312	863.506	90.2459	1403.28	113.983	163.372	8.49699	53.8349	2.06971	35.2878	1.72601
076	0.647989	0.0136652	2.9961	0.193761	6.38699	0.333728	0.912123	0.00900892	1.08048	0.00513028	917.316	106.683	1506.51	142.108	170.8	9.05853	59.5361	2.98978	34.7326	1.90988
077	0.606308	0.0212605	3.7086	0.329954	6.42372	0.561447	0.880666	0.0124251	1.10404	0.0126648	720.433	123.23	1215.37	154.842	159.008	11.5655	52.517	3.29558	32.4569	2.22188
078	0.624093	0.0185229	3.76725	0.325913	6.64303	0.459847	0.892324	0.00944152	1.10435	0.0110197	681.054	98.9508	1112.4	121.224	149.841	10.3111	49.0656	3.41745	31.1932	1.51456
079	0.671189	0.0182929	2.99989	0.28408	5.70964	0.532166	0.926898	0.0145366	1.07264	0.00807009	684.981	145.729	1204.58	177.522	149.869	12.4562	51.0637	3.6996	32.1684	2.65852
080	0.646395	0.0118272	3.28251	0.0611579	5.85005	0.272285	0.907279	0.0047804	1.08129	0.0027805	672.072	98.5215	1173.61	126.705	151.146	9.00395	50.5168	3.41053	32.2399	1.58833
081	0.675812	0.0170606	2.86831	0.109806	5.75417	0.423646	0.92886	0.00980949	1.07284	0.00542338	663.714	106.772	1161.91	123.733	146.724	9.17223	50.3578	3.26427	31.3401	1.41729
082	0.700021	0.0236237	2.78359	0.30555	5.15419	0.492897	0.934401	0.0154807	1.07086	0.00852212	481.908	116.726	935.612	152.063	129.192	12.4509	43.7621	4.12703	28.7706	2.19783
083	0.644072	0.00844484	3.49231	0.241089	5.71171	0.177486	0.897871	2.63951e-05	1.09303	0.0023209	659.524	54.6988	1213.29	56.3627	153.934	2.43406	50.8547	0.254598	32.998	1.34761
084	0.65607	0.0233931	3.08461	0.164174	6.08928	0.248603	0.911504	0.0131914	1.08043	0.00767514	781.877	66.7628	1350.81	90.6692	160.767	6.32448	54.9781	2.62842	33.901	1.26115
085	0.653675	0.0200234	2.96553	0.303264	5.7362	0.542778	0.915747	0.0135846	1.08057	0.0100087	536.27	121.406	957.688	162.341	135.466	13.2185	45.8621	4.26801	28.5072	2.37953
086	0.617854	0.0237923	3.54041	0.272879	6.28966	0.267201	0.881793	0.0167281	1.10234	0.010356	812.543	89.9853	1418.15	112.469	170.402	5.97948	56.9489	1.97957	34.9568	1.44466
087	0.671289	0.0229535	2.9848	0.335007	5.65395	0.274565	0.917859	0.0133822	1.07706	0.00786666	727.211	97.3242	1309.52	116.684	156.429	7.10581	53.0825	2.59292	33.7215	1.33232
088	0.626271	0.018555	3.33203	0.494191	6.46919	0.666983	0.899395	0.0158742	1.09316	0.0147631	676.534	115.495	1114.69	130.614	150.038	10.7543	50.4535	2.60164	30.5961	2.1846
089	0.669951	0.0181951	3.01604	0.226263	5.90968	0.555949	0.924914	0.0146384	1.07163	0.00725368	756.89	141.875	1290.7	151.374	155.632	10.9489	52.7864	3.81697	33.5426	1.77695
090	0.633095	0.0186455	3.09921	0.202151	5.69708	0.218471	0.904406	0.0118016	1.07886	0.00637545	621.242	48.1991	1138.08	63.7561	150.76	4.27466	51.8626	1.30895	30.8958	1.14522
091	0.667281	0.0174364	3.07026	0.254407	5.73283	0.492777	0.916323	0.0108299	1.07765	0.00735781	690.918	72.262	1243.93	82.3214	153.029	6.564	52.0003	2.02245	32.8613	1.3693
092	0.672558	0.0188168	2.79745	0.241914	5.43531	0.33877	0.926337	0.0119999	1.0703	0.00487531	565.395	88.9615	1036.62	114.586	139.103	8.81984	47.8406	2.79997	29.6241	1.80064
093	0.665071	0.0160403	2.90835	0.181663	5.73821	0.530839	0.92038	0.0120515	1.07509	0.00734247	662.658	126.62	1181.79	163.517	149.357	12.3454	50.8965	3.931	31.8567	2.36821
094	0.657953	0.0190794	3.00862	0.267525	6.05878	0.400036	0.916629	0.014781	1.08006	0.0086206	791.63	143.504	1360.14	201.339	160.858	14.068	54.9275	4.18053	33.8039	2.8294
095	0.652393	0.00810512	3.17835	0.158107	6.41018	0.312103	0.911981	0.00666637	1.08047	0.00425121	828.726	101.787	1353.94	136.606	161.304	7.82719	54.0215	2.30935	34.4933	2.2113
096	0.672257	0.0227801	3.00271	0.21272	5.58486	0.458906	0.925203	0.018256	1.0721	0.00664693	753.879	171.013	1355.97	251.913	159.152	17.9835	54.2678	6.24464	34.0872	3.04029
097	0.658268	0.012997	3.11511	0.166095	6.19003	0.381059	0.919347	0.0103955	1.07562	0.00489053	785.715	78.2853	1308.43	60.4328	157.877	2.86087	53.3161	0.730461	33.8469	0.878132
098	0.660497	0.00950799	2.90527	0.222686	5.60262	0.350244	0.919844	0.00915808	1.07548	0.00435192	628.683	81.4357	1132.28	158.659	146.702	11.0022	50.2889	3.8015	30.8219	2.19773
099	0.644934	0.0174954	3.04242	0.154896	5.84749	0.282623	0.908845	0.0102878	1.07933	0.00503355	696.304	102.099	1222.15	144.807	154.572	9.90619	53.1375	3.27252	31.9454	2.01527
100	0.626021	0.011136	3.66307	0.106118	6.93872	0.299398	0.89724	0.00954155	1.09703	0.00592272	776.006	92.0954	1232.42	111.56	157.369	6.7201	52.553	2.22152	32.425	1.53271
103	0.677183	0.0326421	3.36133	0.303016	5.893	0.657275	0.919008	0.0180611	1.08103	0.0108567	777.649	252.535	1342.88	312.081	157.132	20.1648	52.1261	6.78482	34.6573	3.63963
104	0.649699	0.0192246	3.26372	0.271008	6.23552	0.0204551	0.908942	0.015976	1.08536	0.00888818	705.679	8.55086	1193.22	18.3461	151.829	3.57223	50.8815	0.883013	32.2136	0.281584
105	0.703058	0.0294973	2.73465	0.366033	4.86767	0.66094	0.94663	0.0206172	1.06329	0.00829307	543.343	191.487	1098.44	245.583	139.676	18.0942	47.8644	5.95295	30.8311	3.16251
106	0.646203	0.018619	3.18038	0.241576	6.04767	0.330777	0.908319	0.0115578	1.08087	0.00680874	681.566	58.3699	1175.18	72.4238	151.412	4.06211	51.3755	1.57611	31.7938	1.07886
108	0.665885	0.0307937	2.95905	0.246597	6.02128	0.281502	0.9201	0.014451	1.07542	0.00697929	823.31	227.337	1385.31	307.89	160.438	14.4579	54.9372	4.41863	34.1669	4.39687
110	0.692264	0.0118002	3.11659	0.276421	6.3612	0.617379	0.93176	0.00470277	1.0714	0.00344968	1076.32	146.716	1734.97	129.752	177.292	7.75164	60.7009	2.05297	38.4314	1.80975
111	0.694345	0.0157865	2.81728	0.14226	6.56997	0.671264	0.937563	0.00784503	1.07112	0.0047863	906.558	166.16	1421.87	163.84	160.077	10.5331	54.492	3.34479	35.0081	1.9867
112	0.706899	0.013484	2.90938	0.328141	6.60237	0.321816	0.943642	0.00913208	1.06811	0.00436958	999.903	103.082	1570.28	126.159	166.826	6.50724	56.4239	2.93836	37.3014	0.901065
113	0.685174	0.0176714	2.83418	0.277663	5.80836	0.513609	0.931022	0.0100482	1.07015	0.006151	791.135	112.868	1376.07	127.583	158.764	9.07514	54.3279	2.98198	34.3794	1.63617
114	0.594879	0.03858	3.62359	0.419521	6.77149	0.582824	0.874626	0.0246511	1.10458	0.0197746	822.687	129.119	1364.7	167.216	170.728	16.2006	57.7342	5.00856	33.6209	1.82002
115	0.700892	0.0145805	2.84062	0.300945	6.1773	0.164509	0.939054	0.00865634	1.07004	0.00562473	797.112	42.9696	1329.81	68.4687	153.919	2.20747	52.2862	1.30991	34.0862	0.645351
116	0.66986	0.0215746	3.15662	0.195731	6.68252	0.300997	0.918978	0.00961602	1.08093	0.00558782	986.229	75.5783	1572.4	74.8113	171.978	3.89345	58.4459	1.86309	36.7143	1.63442
